# DAF-16/Foxo suppresses the transgenerational sterility of *prg-1* piRNA mutants via a systemic small RNA pathway

**DOI:** 10.1101/326751

**Authors:** Matt Simon, Maya Spichal, Bree Heestand, Stephen Frenk, Ashley Hedges, Malik Godwin, Alicia S. Wellman, Aisa Sakaguchi, Shawn Ahmed

**Affiliations:** Department of Genetics, University of North Carolina, Chapel Hill, NC, USA; Department of Biology, University of North Carolina, Chapel Hill, NC, USA; Curriculum in Genetics and Molecular Biology, University of North Carolina, Chapel Hill, NC, USA; University of Rochester, NY, USA; University of Utah Hospital, Salt Lake City, UT, USA; Graduate School of Science, Osaka University, Osaka, Japan

**Author notes:** These authors contributed equally to this work (Matt Simon, Maya Spichal, Bree Heestand, Stephen Frenk).

## Abstract

Mutation of the *daf-2* insulin/IGF-1 receptor activates the DAF-16/Foxo transcription factor to suppress the transgenerational sterility phenotype of *prg-1*/piRNA mutants that are deficient for piRNA-mediated genome silencing. As with PRG-1/piRNAs, mutations in the nuclear RNA interference gene *nrde-1* compromised germ cell immortality, but deficiency for *daf-2* did not suppress the transgenerational sterility of *nrde-1* or *nrde-4* single mutants or of *prg-1; nrde-4* or *prg-1; hrde-1* double mutants. NRDE-1 and NRDE-4 promote transcriptional silencing in somatic cells via the nuclear Argonaute protein NRDE-3, which was dispensable for germ cell immortality. However, *daf-2* deficiency failed to promote germ cell immortality in *prg-1; nrde-3* mutants. Consistently, we found that DAF-16 activity in somatic cells suppressed the transgenerational sterility of *prg-1* mutants via the SID-1 dsRNA transmembrane channel that promotes systemic RNAi as well as Dicer, the dsRNA binding protein RDE-4 and the RDRP RRF-3. We conclude that DAF-16 activates a cell-non-autonomous systemic RNAi pathway that promotes small RNA-mediated genome silencing in germ cells to suppress loss of the genomic immune surveillance factor Piwi/PRG-1.

**Author Summary:** Small RNAs can promote genome silencing. The Argonaute protein Piwi interacts with thousands of small RNAs termed piRNAs in germ cells to suppress expression of transposons and foreign genetic elements. However, the Piwi silencing system may be commonly targeted by viral or transposon genomic parasites that seek to suppress the endogenous defences against their expression and replication. Activation of the DAF-16 stress response pathway promotes adult longevity and can also abolish the transgenerational sterility of *C. elegans* Piwi mutants. We found that DAF-16 accomplishes this by activating a somatic small RNA pathway where small RNAs are initially produced in the soma and are then transported into the germline to suppress expression of a toxic genetic locus in Piwi mutants. Thus, the DAF-16 stress response pathway activates a systemic small RNA cascade to suppress defects in the Piwi/piRNA genome silencing system.
