## Supplementary material for "DAF-16/Foxo suppresses the transgenerational sterility of *prg-1* piRNA mutants via a systemic small RNA pathway": Table S1

### Sheet: Sheet1
Genotype	50% Survival (F)	Maximum Survival (F)	Total Worms
Wild-type 20°C	NA	NA	39
nrde-3(gg66)	NA	NA
nrde-2(gg95)	NA	NA
nrde-1(yp4) 20°C	9.20833	20	29
nrde-1(yp5) 20°C	7.96154	20	33
nrde-4(gg129) 20°C	9.69767	18	30
nrde-4(gg131) 20°C	9.38095	16	38
nrde-1(yp4) [dpy-1 unc-32] 20°C	15	21	37
nrde-1(yp5) [unc-93, dpy-17] 20°C	14.6154		40
nrde-1(yp5) [dpy-1 unc-32] 20°C	12.3889	19	29
Wild-type 25°C	NA	NA	39
nrde-3(gg66) 25°C	NA	NA	30
nrde-2(gg95) 25°C	5.38679	10	79
nrde-2(gg95) 25°C	14.8333		19
nrde-1(yp4) 25°C	5.43636	10	54
nrde-1(yp5) 25°C	5.58621	10	31
nrde-4(gg129) 25°C	7.125	12	15
prg-1 (n4357) 20°C	19.6667		38
prg-1 (tm872) 20°C	19.75	48	38
nrde-1 (yp4) 20°C	15.2857	20	30
nrde-1 (yp5) 20°C	13.4167	22	40
nrde-4 20°C	10.9333	19	40
prg-1 (n4357) nrde-1 (yp4) 20°C	6.58333	11	27
prg-1 (n4357) nrde-1 (yp5) 20°C	3.625	12	10
prg-1 (tm872) nrde-1 (yp4) 20°C	7.33333	16	10
prg-1 (tm872) nrde-1 (yp5) 20°C	8.33333	15	30
prg-1 (n4357) nrde-4 20°C	11	27	40
daf-2 (e1368) 20°C	NA	NA
nrde-1(yp4) 20°C	15	23	37
nrde-1(yp5) 20°C	14.2		40
nrde-4 20°C	10.8667	19	40
daf-2(e1368) nrde-1(yp4) 20°C	8	21	15
daf-2(e1368) nrde-1(yp5) 20°C	12.7143	25	30
daf-2 (e1368) nrde-4 20°C	9.5	25	40
hrde-1(tm1200) 20°C	NA	NA	20
hrde-1(tm1200) 25°C	15	23	20
hrde-1(tm1200); daf-2(e1368); prg-1(tm872) 20°C	18		19
nrde-3 prg-1(tm872) 20°C	28	53	30
nrde-3 prg-1(tm872); daf-2(m41) 20°C	32		11
nrde-3 prg-1(n4357) 20°C	11.8	73	40
prg-1(tm872); daf-2(e1370) 20°C	NA	NA	10
prg-1(tm872); daf-2(e1368) 20°C	NA	NA	10
prg-1(tm872); daf-2(m41) 20°C	NA	NA	10
prg-1(n4357); daf-2(e1368) 20°C	NA	NA	10
prg-1(n4357); daf-2(e1370) 20°C	NA	NA	10
prg-1(n4357); daf-2(m41) 20°C	NA	NA	10
prg-1(n4357) daf-16(mgDf50) 20°C	10	26	10
prg-1(n4357) daf-16(mgDf50) 20°C	12	26	10
prg-1(tm872) daf-16(mgDf50) 20°C	14	24	10
prg-1(tm872) daf-16 (mgDf50); daf-2(e1368) 20°C	17.5	34	5
prg-1(tm872) daf-16 (mgDf50); daf-2(e1370) 20°C	16	34	10
prg-1(tm872) daf-16 (mgDf50); daf-2(m41) 20°C	38	52	10
prg-1(n4357) daf-16(mu86); daf-2(e1370) 20°C	27.5	58	5
prg-1(n4357) daf-16(mu86); daf-2(e1370) 20°C	6.67	16	10
prg-1(n4357) daf-16(mu86); daf-2(e1368) 20°C	8	18	10
prg-1(tm872) daf-16 (mu86); daf-2(e1370) 20°C	11	24	10
prg-1(tm872) daf-16 (mu86); daf-2(m41) 20°C	20	32	10
prg-1(tm872) daf-16(mu86); daf-2(e1370); zIs356 20°C	NA	NA	10
prg-1(tm872) daf-16(mu86); daf-2(e1370); muIs71 20°C	NA	NA	10
prg-1(n4357) daf-16(mu86); daf-2(e1370); zIs356 20°C	NA	NA	10
prg-1(n4357) daf-16(mu86); daf-2(e1370); muIs71 20°C	NA	NA	10
prg-1(n4357); daf-2(e1370); zIs356 20°C	NA	NA	5
prg-1(n4357); daf-2(e1370); muIs71 20°C	NA	NA	5
prg-1(tm872); daf-2(m41); zIs356 20°C	NA	NA	5
prg-1(tm872); daf-2(m41); muIs71 20°C	NA	NA	5
prg-1(n4357) daf-16(mu86); daf-2(e1370); muEx211 20°C	17	32	10
prg-1(n4357) daf-16(mu86); daf-2(e1370); muEx212 20°C	12.5	32	20
prg-1(n4357) daf-16(mu86); daf-2(e1370); muEx227 20°C	10.33	16	20
prg-1(n4357); sid-1 20°C	16	40	10
prg-1(tm872); sid-1 20°C	16	34	10
prg-1(n4357); sid-1 20°C	10.5	40	10
prg-1(tm872); sid-1 20°C	23	40	10
prg-1(n4357); daf-2(e1368); sid-1 20°C	23.33	44	10
prg-1(tm872); daf-2(e1368); sid-1 20°C	22	38	10
prg-1(n4357); eri-1(mg366) 20°C	19.5	32	10
prg-1(tm872); eri-1(mg366) 20°C	14.67	26	10
prg-1(tm872); daf-2(e1370); eri-1(mg366) 20°C	NA	NA	10
prg-1(tm872); daf-2(e1370); ergo-1(tm1860) 20°C	NA	NA	10
prg-1(tm872); daf-2(e1370); ergo-1(tm1860) 20°C	NA	NA	10
prg-1(tm872); daf-2(e1370); ergo-1(gg98) 20°C	NA	NA	10
prg-1(n4357); daf-2(e1370); ergo-1(tm1860) 20°C	NA	NA	10
prg-1(n4357); daf-2(e1370); ergo-1(gg98) 20°C	NA	NA	10
prg-1(tm872); daf-2(e1368); rde-1 20°C	NA	NA	10
prg-1(n4357); daf-2(e1368); rde-1 20°C	NA	NA	10
prg-1(tm872); daf-2(e1368) rde-4 20°C	22	38	10
prg-1(n4357); daf-2(e1368) rde-4 20°C	17	34	10
prg-1(tm872); rrf-3 20°C	25	32	10
prg-1(n4357); rrf-3 20°C	26	40	10
prg-1(tm872); rrf-3; daf-2(e1368) 20°C	19	30	10
prg-1(tm872); daf-2(e1368) dcr-1 20°C	44.67	64	20
prg-1(n4357); daf-2(e1368) dcr-1 20°C	46	60	10
