## Supplementary material for "DAF-16/Foxo suppresses the transgenerational sterility of *prg-1* piRNA mutants via a systemic small RNA pathway": Table S2

### Sheet: Sheet1
	Wild-type (n=39)	nrde-1(yp4) (n=29)	nrde-1(yp5) (n=33)	nrde-4(gg129) (n=30)	nrde-4(gg131) (n=38)	nrde-1(yp4) [dpy-1 unc-32] (n=37)	nrde-1(yp5) [unc-93, dpy-17] (n=40)	nrde-1(yp5) [dpy-1 unc-32] (n=29)
Wild-type (n=39)	NA	2.72981e-18	5.74429e-19	4.02913e-18	2.77113e-19	1.73401e-18	9.55896e-20	2.64423e-18
nrde-1(yp4) (n=29)	2.72981e-18	NA	1	1	1	3.49381e-10	1.99035e-09	0.0134597
nrde-1(yp5) (n=33)	5.74429e-19	1	NA	1	1	4.02821e-09	1.58441e-07	0.0957518
nrde-4(gg129) (n=30)	4.02913e-18	1	1	NA	0.330496	0.000294519	0.000827508	1
nrde-4(gg131) (n=38)	2.77113e-19	1	1	0.330496	NA	1.35693e-11	7.63925e-11	0.00185795
nrde-1(yp4) [dpy-1 unc-32] (n=37)	1.73401e-18	3.49381e-10	4.02821e-09	0.000294519	1.35693e-11	NA	1	0.00178776
nrde-1(yp5) [unc-93, dpy-17] (n=40)	9.55896e-20	1.99035e-09	1.58441e-07	0.000827508	7.63925e-11	1	NA	0.0177745
nrde-1(yp5) [dpy-1 unc-32] (n=29)	2.64423e-18	0.0134597	0.0957518	1	0.00185795	0.00178776	0.0177745	NA
25°C	Wild-type (n=39)	nrde-3(gg66) (n=30)	nrde-2(gg95) (n=79)	nrde-2(gg95) (n=19)	nrde-1(yp4) (n=54)	nrde-1(yp5) (n=31)	nrde-4(gg129) (n=15)
Wild-type (n=39)	NA	1	5.37724e-24	6.13465e-17	2.98393e-21	1.01127e-17	3.20784e-16
nrde-3(gg66) (n=30)	1	NA	1.12161e-20	1.44855e-13	6.80173e-18	1.11751e-14	5.89825e-13
nrde-2(gg95) (n=79)	5.37724e-24	1.12161e-20	NA	6.21374e-16	1	1	0.00524028
nrde-2(gg95) (n=19)	6.13465e-17	1.44855e-13	6.21374e-16	NA	2.51695e-13	9.9409e-11	3.35764e-08
nrde-1(yp4) (n=54)	2.98393e-21	6.80173e-18	1	2.51695e-13	NA	1	0.161158
nrde-1(yp5) (n=31)	1.01127e-17	1.11751e-14	1	9.9409e-11	1	NA	0.61945
nrde-4(gg129) (n=15)	3.20784e-16	5.89825e-13	0.00524028	3.35764e-08	0.161158	0.61945	NA
	prg-1 (n4357) (n=38)	prg-1 (tm876) (n=38)	nrde-1 (yp4) (n=30)	nrde-1 (yp5) (n=40)	nrde-4 (n=40)	prg-1 (n4357) nrde-1 (yp4) (n=27)	prg-1 (n4357) nrde-1 (yp5) (n=10)	prg-1 (tm876) nrde-1 (yp4) (n=10)	prg-1 (tm876) nrde-1 (yp5) (n=30)	prg-1 (n4357) nrde-4 (n=40)
prg-1 (n4357) (n=38)	NA	1	0.00296975	1.42256e-05	1.79935e-09	1.53228e-16	5.58638e-11	1.21312e-06	7.46248e-15	2.37961e-06
prg-1 (tm876) (n=38)	1	NA	0.00116465	3.14071e-06	8.41941e-10	8.01114e-16	6.67399e-11	6.22481e-07	1.94134e-14	2.7673e-07
nrde-1 (yp4) (n=30)	0.00296975	0.00116465	NA	1	0.00130021	1.79853e-12	4.88636e-08	0.00528318	7.47883e-10	1
nrde-1 (yp5) (n=40)	1.42256e-05	3.14071e-06	1	NA	0.257175	1.89088e-13	5.39212e-09	0.0791743	6.33406e-09	1
nrde-4 (n=40)	1.79935e-09	8.41941e-10	0.00130021	0.257175	NA	2.20408e-10	3.10107e-08	0.716931	6.26536e-05	1
prg-1 (n4357) nrde-1 (yp4) (n=27)	1.53228e-16	8.01114e-16	1.79853e-12	1.89088e-13	2.20408e-10	NA	1	1	1	1.54588e-05
prg-1 (n4357) nrde-1 (yp5) (n=10)	5.58638e-11	6.67399e-11	4.88636e-08	5.39212e-09	3.10107e-08	1	NA	0.192244	0.121343	4.01791e-07
prg-1 (tm876) nrde-1 (yp4) (n=10)	1.21312e-06	6.22481e-07	0.00528318	0.0791743	0.716931	1	0.192244	NA	1	1
prg-1 (tm876) nrde-1 (yp5) (n=30)	7.46248e-15	1.94134e-14	7.47883e-10	6.33406e-09	6.26536e-05	1	0.121343	1	NA	0.00247131
prg-1 (n4357) nrde-4 (n=40)	2.37961e-06	2.7673e-07	1	1	1	1.54588e-05	4.01791e-07	1	0.00247131	NA
	nrde-1(yp4) (n=37)	nrde-1(yp5) (n=40)	nrde-4 (n=40)	daf-2(e1368) nrde-1(yp4) (n=15)	daf-2(e1368) nrde-1(yp5) (n=30)	daf-2 (e1368) nrde-4 (n=40)
nrde-1(yp4) (n=37)	NA	1	1.98215e-06	0.0008692	1	0.00493104
nrde-1(yp5) (n=40)	1	NA	2.90171e-05	0.00323717	1	0.0391709
nrde-4 (n=40)	1.98215e-06	2.90171e-05	NA	1	0.131247	1
daf-2(e1368) nrde-1(yp4) (n=15)	0.0008692	0.00323717	1	NA	0.223677	1
daf-2(e1368) nrde-1(yp5) (n=30)	1	1	0.131247	0.223677	NA	1
daf-2 (e1368) nrde-4 (n=40)	0.00493104	0.0391709	1	1	1	NA
	n4357; daf-2 e1368; sid-1 (n=10)	tm872; daf-2 e1368; sid-1 (n=10)	tm872; daf-2 e1370; eri-1 mg366 (n=10)	n4357; daf-2 e1370; ergo-1 gg98 (n=10)	tm872; daf-2 e1370; ergo-1 1860 (n=10)	n4357; daf-2 e1368; rde-1 (n=10)	tm872; daf-2 e1368; rde-1 (n=10)	n4357; daf-2 e1368, rde-4 (n=10)	tm872; daf-2 e1368, rde-4 (n=10)	tm872; rrf-3; daf-2 e1368 (n=10)	n4357; daf-2 (e1368), dcr-1 (n=10)	tm872; daf-2 (e1368), dcr-1 (n=20)
n4357; daf-2 e1368; sid-1 (n=10)	NA	1	0.00019659	0.00019659	0.00019659	0.00019659	0.00019659	0.163618	1	1	0.000864475	1
tm872; daf-2 e1368; sid-1 (n=10)	1	NA	0.000214902	0.000214902	0.000214902	0.000214902	0.000214902	0.275623	1	1	0.000912201	1
tm872; daf-2 e1370; eri-1 mg366 (n=10)	0.00019659	0.000214902	NA	1	1	1	1	0.000316583	0.000288897	0.000174697	0.000214902	3.74547e-05
n4357; daf-2 e1370; ergo-1 gg98 (n=10)	0.00019659	0.000214902	1	NA	1	1	1	0.000316583	0.000288897	0.000174697	0.000214902	3.74547e-05
tm872; daf-2 e1370; ergo-1 1860 (n=10)	0.00019659	0.000214902	1	1	NA	1	1	0.000316583	0.000288897	0.000174697	0.000214902	3.74547e-05
n4357; daf-2 e1368; rde-1 (n=10)	0.00019659	0.000214902	1	1	1	NA	1	0.000316583	0.000288897	0.000174697	0.000214902	3.74547e-05
tm872; daf-2 e1368; rde-1 (n=10)	0.00019659	0.000214902	1	1	1	1	NA	0.000316583	0.000288897	0.000174697	0.000214902	3.74547e-05
n4357; daf-2 e1368, rde-4 (n=10)	0.163618	0.275623	0.000316583	0.000316583	0.000316583	0.000316583	0.000316583	NA	0.21092	1	0.000617561	0.0012618
tm872; daf-2 e1368, rde-4 (n=10)	1	1	0.000288897	0.000288897	0.000288897	0.000288897	0.000288897	0.21092	NA	0.975102	0.00185136	1
tm872; rrf-3; daf-2 e1368 (n=10)	1	1	0.000174697	0.000174697	0.000174697	0.000174697	0.000174697	1	0.975102	NA	0.000174697	0.009508
n4357; daf-2 (e1368), dcr-1 (n=10)	0.000864475	0.000912201	0.000214902	0.000214902	0.000214902	0.000214902	0.000214902	0.000617561	0.00185136	0.000174697	NA	1
tm872; daf-2 (e1368), dcr-1 (n=20)	1	1	3.74547e-05	3.74547e-05	3.74547e-05	3.74547e-05	3.74547e-05	0.0012618	1	0.009508	1	NA
	hrde-1(tm1200) at 20C (n=20)	hrde-1(tm1200) at 25C (n=20)	hrde-1(tm1200); daf-2(e1368); prg-1(tm876) (n=19)	nrde-3 prg-1(tm876) (n=30)	nrde-3 prg-1(tm876) daf-2(m41) (n=11)
hrde-1(tm1200) at 20C (n=20)	NA	6.28814e-10	3.95501e-09	1.45313e-11	2.62498e-08
hrde-1(tm1200) at 25C (n=20)	6.28814e-10	NA	0.0893929	1.98764e-05	0.00670582
hrde-1(tm1200); daf-2(e1368); prg-1(tm876) (n=19)	3.95501e-09	0.0893929	NA	0.00279402	0.0503779
nrde-3 prg-1(tm876) (n=30)	1.45313e-11	1.98764e-05	0.00279402	NA	1
nrde-3 prg-1(tm876) daf-2(m41) (n=11)	2.62498e-08	0.00670582	0.0503779	1	NA
	nrde-1(yp4) (n=37)	nrde-1(yp5) (n=40)	nrde-4 (n=40)	daf-2(e1368) nrde-1(yp4) (n=15)	daf-2(e1368) nrde-1(yp5) (n=30)	daf-2 (e1368) nrde-4 (n=40)
nrde-1(yp4) (n=37)	NA	1	1.98215e-06	0.0008692	1	0.00493104
nrde-1(yp5) (n=40)	1	NA	2.90171e-05	0.00323717	1	0.0391709
nrde-4 (n=40)	1.98215e-06	2.90171e-05	NA	1	0.131247	1
daf-2(e1368) nrde-1(yp4) (n=15)	0.0008692	0.00323717	1	NA	0.223677	1
daf-2(e1368) nrde-1(yp5) (n=30)	1	1	0.131247	0.223677	NA	1
daf-2 (e1368) nrde-4 (n=40)	0.00493104	0.0391709	1	1	1	NA
	n4357;daf-2 e1370 (n=10)	tm872;daf-2 e1370 (n=10)	n4357, daf-16 mu86: daf-2 e1370 (n=10)	tm872, daf-16 mu86: daf-2 e1370 (n=10)	n4357, daf-16 mu86; daf-2 e1370; muIs71 (n=10)	n4357, daf-16 mu86; daf-2 e1370; zIs356 (n=10)	tm872, daf-16 mu86; daf-2 e1370; muIs71 (n=10)	tm872, daf-16 mu86; daf-2 e1370; zIs356 (n=10)	n4357, daf-16 mu; daf-2 e1370; muEx211 (n=10)
n4357;daf-2 e1370 (n=10)	NA	1	0.000174827	0.00012325	1	1	1	1	0.000107982
tm872;daf-2 e1370 (n=10)	1	NA	0.000174827	0.00012325	1	1	1	1	0.000107982
n4357, daf-16 mu86: daf-2 e1370 (n=10)	0.000174827	0.000174827	NA	1	0.000174827	0.000174827	0.000174827	0.000174827	0.00359432
tm872, daf-16 mu86: daf-2 e1370 (n=10)	0.00012325	0.00012325	1	NA	0.00012325	0.00012325	0.00012325	0.00012325	1
n4357, daf-16 mu86; daf-2 e1370; muIs71 (n=10)	1	1	0.000174827	0.00012325	NA	1	1	1	0.000107982
n4357, daf-16 mu86; daf-2 e1370; zIs356 (n=10)	1	1	0.000174827	0.00012325	1	NA	1	1	0.000107982
tm872, daf-16 mu86; daf-2 e1370; muIs71 (n=10)	1	1	0.000174827	0.00012325	1	1	NA	1	0.000107982
tm872, daf-16 mu86; daf-2 e1370; zIs356 (n=10)	1	1	0.000174827	0.00012325	1	1	1	NA	0.000107982
n4357, daf-16 mu; daf-2 e1370; muEx211 (n=10)	0.000107982	0.000107982	0.00359432	1	0.000107982	0.000107982	0.000107982	0.000107982	NA
