## Supplementary material for "DAF-16/Foxo suppresses the transgenerational sterility of *prg-1* piRNA mutants via a systemic small RNA pathway": Table S3

### Sheet: table_S3
Gene name	log2-fold change (daf-2 vs wild-type)	p value (FDR adjusted)
K10D2.10	-2.11251	0.136532
dot-1.2	-1.56221	0.0285104
dot-1.5	-1.27402	0.0084936
his-31	-1.18426	0.250648
dot-1.3	-0.745445	0.0319882
his-34	-0.728026	0.520609
R05G6.5	-0.709024	0.0626012
alg-2	-0.695178	0.000895529
dot-1.4	-0.606126	0.540352
his-68	-0.592769	0.0134206
ncbp-1	-0.559969	1.04935e-13
wago-4	-0.553378	3.03243e-05
gfl-1	-0.519735	0.000864287
eif-6	-0.510052	2.2803e-07
haf-6	-0.504716	0.00525156
T07A9.8	-0.501087	4.24667e-07
haf-2	-0.499537	0.000283907
tsn-1	-0.492121	0.0788443
rde-4	-0.450481	0.0172149
drsh-1	-0.438247	0.112006
ncbp-2	-0.431022	1.28355e-06
mbd-2	-0.426943	1.65576e-05
K10D2.1	-0.414147	0.00589479
prde-1	-0.397539	0.000587836
D1053.2	-0.39373	0.869852
haf-9	-0.377279	0.266786
C32E8.5	-0.372362	0.0207158
hpl-2	-0.359112	0.00131222
wdr-5.1	-0.358743	0.0127717
wago-1	-0.35489	0.0502343
emb-5	-0.346905	0.000160657
his-30	-0.345198	0.812352
his-33	-0.345198	0.812352
ego-1	-0.339781	0.0180014
rrf-1	-0.328746	0.00797841
hrde-1	-0.31159	0.11023
nrde-2	-0.306956	0.0147203
evl-18	-0.299222	0.274648
mrg-1	-0.294045	0.0531963
dpy-30	-0.286288	0.000380119
adr-1	-0.28467	5.52552e-06
rde-2	-0.281797	0.120365
drh-1	-0.269404	0.0412652
mut-14	-0.266195	0.0584269
E01A2.2	-0.264718	0.00261754
nrde-4	-0.263757	0.097796
drh-3	-0.262103	0.00407395
rde-10	-0.250185	0.106268
ekl-1	-0.227824	0.00863264
hat-1	-0.211403	0.308252
his-65	-0.211139	0.576582
his-61	-0.200745	0.499565
his-39	-0.188927	0.866993
smg-5	-0.184818	0.234293
rde-11	-0.178135	0.287717
phat-1	-0.171846	0.766253
nrde-3	-0.171124	0.454036
mes-4	-0.166261	0.42409
ergo-1	-0.165749	0.473461
rrf-3	-0.15854	0.171578
adr-2	-0.157862	0.2126
his-47	-0.155372	0.690591
rde-12	-0.144529	0.131484
smg-2	-0.141854	0.052887
itsn-1	-0.141105	0.441984
his-57	-0.133695	0.731098
xrn-2	-0.128372	0.321807
ccf-1	-0.123607	0.480239
mut-16	-0.122568	0.517741
lex-1	-0.116958	0.586221
his-70	-0.111399	0.746296
his-32	-0.106017	0.869576
csr-1	-0.0963693	0.532088
eri-1	-0.0902182	0.704249
cec-7	-0.0803732	0.705071
rde-1	-0.0667783	0.663775
mrp-1	-0.0595643	0.683492
abt-1	-0.0574594	0.840284
nrde-1	-0.0559972	0.794917
rde-8	-0.0473649	0.84783
dcr-1	-0.0381953	0.783968
his-53	-0.0376279	0.951136
his-19	-0.0375029	0.951231
mrrf-1	-0.0369539	0.883551
hhat-1	-0.0203168	0.984412
his-72	-0.0201224	0.881396
chaf-2	-0.010073	0.956524
his-21	0.00299527	0.995339
his-51	0.00458201	0.993456
stau-1	0.0057813	0.982293
pgp-11	0.025625	0.928053
mut-2	0.0261473	0.933505
htz-1	0.0450663	0.817863
nyn-2	0.0644354	0.817491
his-74	0.0735994	0.71892
alg-3	0.0775675	0.714397
parn-1	0.082028	0.683409
sid-1	0.108472	0.610281
eri-12	0.114652	0.413281
zfp-1	0.139146	0.317322
htas-1	0.148667	0.535771
eri-5	0.150894	0.501069
mut-7	0.199711	0.0569498
alg-1	0.201417	0.507292
ppw-1	0.202606	0.0334029
smg-6	0.203469	0.0921738
dot-1.1	0.209696	0.168333
his-7	0.212152	0.713906
wago-10	0.221785	0.373148
his-35	0.283024	0.238357
sid-3	0.297333	0.00172472
his-3	0.311133	0.561884
his-37	0.340486	0.0120823
wago-11	0.347782	0.509175
sid-2	0.361507	0.0851264
his-73	0.383425	0.267436
his-71	0.38606	0.0503056
B0393.4	0.49061	0.0524112
wht-1	0.545208	0.125359
chat-1	0.581968	4.47457e-09
Y43F8C.11	0.612542	0.05213
nekl-1	0.665975	0.00658249
his-38	0.781859	0.10324
sid-5	0.793986	0.000173533
pgp-4	1.04449	2.2937e-12
his-16	1.23731	0.00521157
his-43	1.39322	0.00156629
his-12	1.40913	0.00130389
T23G4.2	1.952	0.00479201
